# The effects of losing sex on the molecular evolution of plant defense

**DOI:** 10.1101/683219

**Authors:** Diego Carmona, Jesse D. Hollister, Stephan Greiner, Stephen I. Wright, Rob W. Ness, Marc T.J. Johnson

## Abstract

It is hypothesized that the loss of sexual reproduction and reduced recombination rates decrease the ability for hosts to evolve in response to selection by parasites. Using transcriptomes from 32 species, we test whether repeated losses of sex in the plant genus *Oenothera* has resulted in changes to the evolution of defense genes against herbivores and pathogens. To achieve this, the function of 2,431 *Oenothera* orthologous genes was determined based on GO annotations from *Arabidopsis thaliana*. Phylogenetic Analysis by Maximum Likelihood (PAML) was then used to examine how the patterns of molecular evolution in 721 defense and 1,710 non-defense genes differ between sexual (16 spp.) and asexual (16 spp.) taxa. We test whether the relative rates of nonsynonymous to synonymous substitutions (ω = dN/dS) in proteins with defensive function were higher in lineages with sexual reproduction (ω_sexual_> ω_a-sexual_), and we asked if such patterns were exclusive for defense genes or not. We detected variability in the rate of amino acid replacements of proteins in >50% of genes and positive selection on 3% of the genes examined. Nevertheless, our results clearly show that on average, signatures of positive and purifying selection on defense and non-defense genes are similar and only a small number of specific genes related to plant immune function may be affected by a loss of sex.
