## Supplementary_Table_S6._General_information_of_the_dataset for "The effects of losing sex on the molecular evolution of plant defense"

### Sheet: Sheet1
Hollister et al 2014		Carmona et al 2017							After removing polymorphic variation
No of individuals	Species	No of individuals	Species	Clade	Genetic System (PTH/SEX)	1kp sample code	Total number of loci	Number of loci hitting A. thaliana defensive protein	No species	Species	1kp sample code (in bold new code used in Carmona et al)	Number of loci hitting A. thaliana defensive protein (Total number of loci)
1	Oenothera capillifolia capillifolia(=berlandieri pinifolia)	1	Oenothera berlandieri	1	SEX	EQYT	39966	3181	1	Oenothera berlandieri	EQYT	3181
2	Oenothera serrulata	2	Oenothera serrulata	1	PTH	SJAN	42467	3250	2	Oenothera serrulata	SJAN	3250
3	Oenothera rosea	3	Oenothera rosea	2	PTH	XSNO	18323	3229	3	Oenothera rosea	OERO	8174
4	Oenothera rosea	4	Oenothera rosea	2	PTH	YIVZ	45557	3842
5	Oenothera rosea	5	Oenothera rosea	2	PTH	FXJC	39595	3242
6	Oenothera rosea	6	Oenothera rosea	2	PTH	KFAL	38866	3269
7	Oenothera speciosa	7	Oenothera speciosa	2	SEX	RLZU	37550	2998	4	Oenothera speciosa	OESP	11097
8	Oenothera speciosa	8	Oenothera speciosa	2	SEX	UASK	39594	2933
9	Oenothera speciosa	9	Oenothera speciosa	2	SEX	XZPP	40402	3208
10	Oenothera speciosa	10	Oenothera speciosa	2	SEX	XZAQ	39549	2986
11	Oenothera speciosa	11	Oenothera speciosa	2	SEX	GBGW	33413	2468
12	Oenothera filiformis	12	Oenothera filiformis	3	SEX	NQWS	38377	2786	5	Oenothera filiformis	OEFI	6087
13	Oenothera filiformis	13	Oenothera filiformis	3	SEX	JYOB	37037	3077
14	Oenothera filiformis	14	Oenothera filiformis	3	SEX	ECSL	35322	2884
15	Oenothera gaura	15	Oenothera gaura	3	PTH	TGOP	43950	3264	6	Oenothera gaura	OEGA	8961
16	Oenothera gaura	16	Oenothera gaura	3	PTH	LACT	39049	3226
17	Oenothera gaura	17	Oenothera gaura	3	PTH	JMJV	39508	3391
18	Oenothera gaura	18	Oenothera gaura	3	PTH	LHDP	40260	3135
19	Oenothera gaura	19	Oenothera gaura	3	PTH	IIFB	40841	3283
20	Oenothera suffulta(=O. suffulta suffulta)	20	Oenothera suffulta suffulta	3	SEX	JKNQ	18323	3154	7	Oenothera suffulta suffulta	JKNQ	3154
21	Oenothera argillicola	21	Oenothera argillicola	4	SEX	OEAR	63567	4121	8	Oenothera argillicola	OEAR	4121
22	Oenothera biennis	22	Oenothera biennis	4	PTH	EXGW	38644	3326	9	Oenothera biennis	OEBI	8842
23	Oenothera biennis	23	Oenothera biennis	4	PTH	FDBS	36142	3012
24	Oenothera biennis	24	Oenothera biennis	4	PTH	MLUJ	43818	3551
25	Oenothera biennis	25	Oenothera biennis	4	PTH	DSVQ	36286	2851
26	Oenothera biennis	26	Oenothera biennis	4	PTH	DWAP	36415	2950
27	Oenothera elata elata	27	Oenothera elata elata	4	SEX	OEEE	74975	4281	10	Oenothera elata elata	OEEE	4281
28	Oenothera elata hirsutissima	28	Oenothera elata hirsutissima	4	SEX	OEHI	78441	4503	11	Oenothera elata hirsutissima	OEHI	4503
29	Oenothera elata hookeri	29	Oenothera elata hookeri	4	SEX	IDAU	38996	3271	12	Oenothera elata hookeri	OEEL	6079
		30	Oenothera elata hookeri (standar)	4	SEX	ROLB	59751	4784
30	Oenothera elata hookeri	31	Oenothera elata hookeri	4	SEX	AJBK	50414	3710
31	Oenothera glazioviana	32	Oenothera glazioviana	4	PTH	OEGL	118015	6096	13	Oenothera glazioviana	OEGL	6096
32	Oenothera grandiflora	33	Oenothera grandiflora	4	SEX	EBPG	36989	3180	14	Oenothera grandiflora	OEGR	8641
33	Oenothera grandiflora	34	Oenothera grandiflora	4	SEX	HOOU	44578	3625
34	Oenothera grandiflora	35	Oenothera grandiflora	4	SEX	MJHP	40928	3377
35	Oenothera grandiflora	36	Oenothera grandiflora	4	SEX	GZUR	40230	3192
36	Oenothera grandiflora	37	Oenothera grandiflora	4	SEX	REZJ	36286	3146
37	Oenothera jamesii	38	Oenothera jamesii	4	SEX	OEJA	72109	4542	15	Oenothera jamesii	OEJA	4542
38	Oenothera longissima	39	Oenothera longissima	4	SEX	OELA	75190	4532	16	Oenothera longissima	OELA	4532
39	Oenothera nutans	40	Oenothera nutans	4	PTH	OENU	103293	5404	17	Oenothera nutans	OENU	5404
40	Oenothera oakesiana	41	Oenothera oakesiana	4	PTH	OEOA	145114	6094	18	Oenothera oakesiana	OEOA	6094
41	Oenothera parviflora	42	Oenothera parviflora	4	PTH	OEPA	139993	6290	19	Oenothera parviflora	OEPA	6290
42	Oenothera stucchii	43	Oenothera stucchii	4	PTH	OEST	985140	4828	20	Oenothera stucchii	OEST	4828
43	Oenothera villosa strigosa	44	Oenothera villosa strigosa	4	PTH	OEVS	98165	5455	21	Oenothera villosa strigosa	OEVS	5455
44	Oenothera villosa villosa	45	Oenothera villosa villosa	4	PTH	OEVV	69014	3890	22	Oenothera villosa villosa	OEVV	3890
45	Oenothera wolfii	46	Oenothera wolfii	4	PTH	OEWO	92133	3957	23	Oenothera wolfii	OEWO	3957
46	Oenothera affinis	47	Oenothera affinis	5	SEX	GVCB	42123	3412	24	Oenothera affinis	GVCB	3412
47	Oenothera longituba	48	Oenothera longituba	5	SEX	HPNZ	39913	3294	25	Oenothera longituba	HPNZ	3294
48	Oenothera nana	49	Oenothera nana	5	PTH	CJGZ	40987	3178	26	Oenothera nana	CJGZ	3178
49	Oenothera picensis picensis	50	Oenothera picensis picensis	5	PTH	DZLN	39686	3202	27	Oenothera picensis picensis	DZLN	3202
50	Oenothera villaricae	51	Oenothera villaricae	5	PTH	HKMQ	45062	1318	28	Oenothera villaricae	HKMQ	1318
51	Oenothera clelandii	52	Oenothera clelandii	6	PTH	KBRW	33335	2611	29	Oenothera clelandii	KBRW	2611
52	Oenothera rhombipetala	53	Oenothera rhombipetala	6	SEX	YHLF	35694	2909	30	Oenothera rhombipetala	YHLF	2909
53	Oenothera grandis	54	Oenothera grandis	7	SEX	CHTD	34961	2933	31	Oenothera grandis	CHTD	2933
54	Oenothera grandis	55	Oenothera grandis	7	SEX	TAHF	37095	3008
55	Oenothera grandis	56	Oenothera grandis	7	SEX	WPUV	39075	3163
56	Oenothera grandis	57	Oenothera grandis	7	SEX	SEMK	38938	3371
57	Oenothera grandis	58	Oenothera grandis	7	SEX	EWHG	36290	2982
58	Oenothera laciniata	59	Oenothera laciniata	7	PTH	ICUS	41090	3321	32	Oenothera laciniata	OELC	10564
59	Oenothera laciniata	60	Oenothera laciniata	7	PTH	ONZG	40026	3212
60	Oenothera laciniata	61	Oenothera laciniata	7	PTH	QBRF	38518	3076
61	Oenothera laciniata	62	Oenothera laciniata	7	PTH	AQXA	35043	2761
62	Oenothera laciniata laciniata	63	Oenothera laciniata laciniata	7	PTH	DIBI	39639	3272
